# Metagenomic identification of diverse animal hepaciviruses and pegiviruses

**DOI:** 10.1101/2020.05.16.100149

**Authors:** Ashleigh F. Porter, John H.-O. Pettersson, Wei-Shan Chang, Erin Harvey, Karrie Rose, Mang Shi, John-Sebastian Eden, Jan Buchmann, Craig Moritz, Edward C. Holmes

## Abstract

The RNA virus family *Flaviviridae* harbours several important pathogens of humans and other animals, including Zika virus, dengue virus and hepatitis C virus. The *Flaviviridae* are currently divided into four genera - *Hepacivirus*, *Pegivirus*, *Pestivirus* and *Flavivirus* – each of which have a diverse host range. Members of the genus *Hepacivirus* are associated with a diverse array of animal species, including humans and non-human primates, other mammalian species, as well as birds and fish, while the closely related pegiviruses have been identified in a variety of mammalian taxa including humans. Using a combination of meta-transcriptomic and whole genome sequencing we identified four novel hepaciviruses and one novel variant of a known virus, in five species of native Australian wildlife, expanding our knowledge of the diversity in this important group of RNA viruses. The infected hosts comprised native Australian marsupials and birds, as well as a native gecko (*Gehyra lauta*). The addition of these novel viruses led to the identification of a distinct marsupial clade within the hepacivirus phylogeny that also included an engorged *Ixodes holocyclus* tick collected while feeding on Australian long-nosed bandicoots (*Perameles nasuta*). Gecko and avian associated hepacivirus lineages were also identified. In addition, by mining the short-read archive (SRA) database we identified another five novel members of *Flaviviridae*, comprising three new hepaciviruses from avian and primate hosts, as well as two primate-associated pegiviruses. The large-scale phylogenetic analysis of these novel hepacivirus and pegivirus genomes provides additional support for virus-host co-divergence over evolutionary time-scales.
