## Supplementary Table 2 for "Metagenomic identification of diverse animal hepaciviruses and pegiviruses"

### Sheet: Sheet1
LIBRARY	RAW READS		HEPACIVIRUS		HOST (RPL13A)
	Pairs	Total	Reads	Abundance (%)	Reads	Abundance (%)
VERT5	25589029	51178058	172	0.000336082	8642	0.0168861
VERT7	21508723	43017446	762	0.00177137	6651	0.0154612
VERT14	24632160	49264320	26	5.27765e-05	3095	0.00628244
VERT15	19091826	38183652	172	0.000450455	5140	0.0134613
VERT20	14383375	28766750	29391	0.10217	3205	0.0111413
VERT31	22148613	44297226	54619	0.123301	794	0.00179244
VERT44	13086370	26172740	362	0.00138312	2978	0.0113783
TICK07	28027815	56055630	6	1.07037e-05	19752	0.0352364
TICK08	27344944	54689888	430	0.000786251	33706	0.0616311
TICK10	26474448	52948896	6	1.13317e-05	6274	0.0118492
INVERT13	15050377	30100754	43	0.000142854	12207	0.0405538
