## Supplementary Table 5 for "Metagenomic identification of diverse animal hepaciviruses and pegiviruses"

### Sheet: Sheet1
Accession	Description
KC411796	Rodent hepacivirus
YP_009506360.1	Hepacivirus J
AZA36446.1	Sifaka hepacivirus
AYP67560	Collins beach virus
YP_009506358.1	Hepacivirus F
ATP66832.1	Rodent hepacvirus
YP_007905733.1	Rodent hepacivirus
AVW79985.1	Rodent hepacivirus
YP_009109557.1	Norway rat hepacivirus 1
ASM47312.1	Norway rat hepacivirus 1
YP_009553586.1	Hepacivirus P
YP_009109558.1	Norway rat hepacivirus 2
YP_009506356.1	Non-primate hepacivirus NZP1
AFV91338	Canine hepacivirus
AFJ20705.1	Hepacivirus AK-2012
AXB50120.1	Equine hepacivirus
AXB50121.1	Equine hepacivirus
AFJ20709.1	Hepacivirus AK-2012
AXB50128.1	Equine hepacivirus
AFJ20704.1	Hepacivirus AK-2012
YP_009058898.1	Equine hepacivirus JPN3
AFJ20706.1	Hepacivirus AK-2012
NP_671491	Hepatitis C virus genotype 1
YP_001469632.1	Hepatitis C virus genotype 4
YP_001469634.1	Hepatitis C virus genotype 6
YP_001469633.1	Hepatitis C virus genotype 5
YP_001469631.1	Hepatitis C virus genotype 3
YP_001469630.1	Hepatitis C virus genotype 2
YP_009272536.1	Hepatitis C virus genotype 7
YP_009325330.1	Bat hepacivirus
YP_009506361.1	Hepacivirus K
AGQ22075.1	Guereza hepacivirus
YP_009325369.1	Guereza hepacivirus
YP_009322132.1	Hepacivirus L
YP_009506363.1	Hepacivirus N
AKH10572.1	Bovine hepacivirus
YP_009130616.1	Bovine hepacivirus
AKA20771.1	Bovine hepacivirus
YP_009506359.1	Hepacivirus I
AGC52837.1	Rodent hepacivirus
AWU67496.1	Sigmodontinae hepacivirus
NP_056931.1	Hepatitis GB virus B
BAK24073.1	Hepatitis GB virus B
BAK24074.1	Hepatitis GB virus B
BAK24075.1	Hepatitis GB virus B
NP_042692.1	Hepacivirus B
MG599999	softshell turtle hepacivirus
AVM87260.1	Chinese broad-headed pond turtle hepacivirus
AVM87253.1	Xiamen guitarfish hepacivirus
AVM87258.1	Nanhai ghost shark hepacivirus 2
ALL52891.1	Wenling shark virus
AVM87256.1	Guangxi houndshark hepacivirus
AVM87254.1	Xiamen sepia Stingray hepacivirus
MN133813	jogolong hepacivirus
QFR04963.1	Bald eagle hepacivirus
QDF44088.1	Duck hepacivirus
QDF44087.1	Duck hepacivirus
QDF44086.1	Duck hepacivirus
AVM87255.1	Western African lungfish hepacivirus
AVM87257.1	Nanhai dogfish shark hepacivirus
AWM96387.1	Hepacivirus sp.
NP_045010.1	Pegivirus A
T08841	Douroucouli hepatitis GB virus A
AAC99765.1	GB virus C
BAA13321.1	GB virus C
AZU96895.1	GB virus C
AJS14317.1	Human pegivirus genotype 2
AAG26007.1	Hepatitis G virus isolate PEI
QDK56780.1	Human pegivirus genotype 1
NP_043570.1	GB virus C
QGN67998.1	GB virus C
AEQ91881.1	GB virus C
AIZ47339.1	GB virus C
CVH74177.1	Human pegivirus
AKP06520.1	GB virus C
AHA61261.1	GB virus C
AXN77727.1	Human pegivirus
AYD60143.1	Human pegivirus
AHH32931.1	Simian pegivirus
YP_009044207.1	Simian pegivirus
ALO60267.1	Simian pegivirus
AJP36585.1	Simian pegivirus
AGK41003.1	Bat pegivirus
YP_009256194.1	Pegivirus B
AGK41018.1	Pegivirus I
ANO81672.1	Porcine pegivirus
YP_009361867.1	Pegivirus K
QAX58264.1	Porcine pegivirus
AZY88695.1	Dolphin pegivirus
AGH70217.1	Theiler's disease-associated virus
AWV91977.1	Theiler's disease-associated virus
ASS36970.1	Equine pegivirus
YP_007697649.1	Equine pegivirus 1
AVR58712.1	Equine pegivirus
ARF06726.1	Human hepegivirus
AUW64508.1	Human hepegivirus
AWD84264.1	Human hepegivirus
AVR48551.1	Human hepegivirus 1
YP_009506367.1	Human hepegivirus
YP_009227295.1	Human pegivirus 2
AYN72347.1	Human pegivirus 2
AVW79981.1	Rodent pegivirus
YP_009109602.1	Norway rat pegivirus
YP_007905734.1	Rodent pegivirus
YP_009506365.1	Pegivirus F
YP_009506366.1	Pegivirus G
AVM87252.1	Guangxi chinese leopard gecko hepacivirus
AVM87251.1	Yili teratoscincus roborowskii hepacivirus
AVM87555.1	Wenling moray eel hepacivirus
